# Investigation into *Nicotiana* systemin orthologs reveals lineage specific systemin insensitivity in LAB accession *N. benthamiana*

**DOI:** 10.64898/2026.11.13.766558

**Authors:** Euan W. McCubbin, Adam D. Steinbrenner

## Abstract

Systemin (SlSYS1) from *Solanum lycopersicum* was the first plant peptide hormone to be identified, and its receptor (SYR1), processing, and role in defense are all well characterized. However, studies of systemins outside of *Solanum* are extremely limited. Here, we identified four new bioactive systemins within the genus *Nicotiana*, three from *N. tabacum*, NtSYS4A/B/C, and one from *N. benthamiana*, NbSYS4. We showed that expressing the canonical systemin receptor SlSYR1 confers the ability to detect these novel systemins. In addition, we found that LAB accession *N. benthamiana* contains a premature stop codon in its SlSYR1 orthologs, providing a potential basis for its insensitivity to systemins. We showed that *N. tabacum* roots can respond to NbSYS4, and that expressing its SYR1 homolog NtSYR1A allows for the detection of systemins in *N. benthamiana*. Additionally, we found that NtSYS4A can downregulate NtSYR1A-dependent ROS, akin to antisystemin (SlAntiSYS) in tomato. Our findings challenge the consensus that systemins are limited to the *Solanoideae* clade and uncover a new immune signaling system within *Nicotiana*.
