## Supplemental Tables 1-3 for "Investigation into *Nicotiana* systemin orthologs reveals lineage specific systemin insensitivity in LAB accession *N. benthamiana*"

### Sheet: Table S1
Table S1: Peptides used in this study
Peptide Name	Peptide Sequence
flg22	QRLSTGSRINSAKDDAAGLQIA
SlSYS1	AVQSKPPSKRDPPKMQTD
SlSYS2	AKFSTPPGKRSAPRPKTG
SlSYS3	ANFSTRPGKRSAPKPKTG
SlSYS4	ANVSRPPGQRPAPRPQTGR
NbSYS4	ANVPRAPAKRMPPKGETG
NtSYS4A	KANVPRAPPKRVPPKVETD
NtSYS4B	ANVPRAPPKRVPPKGETG
NtSYS4C	ANVPRAPARRAPPGGGTG

### Sheet: Table S2
Table S2: Primers used in this study
Construct	Primer Name	Sequence
SlPS4-GFP	SlProsys-opt-Fwd	cacc gaagac aa ctca aATG GGTACCCCATCCTACG
	SlSYS-opt-ns-Rev	aaa gaagac aa ctcg CGAAcc ATCAGTCTGCATCTTTGGTG
NbPS4-GFP	NbProSYS4-Fwd	cacc gaagac aa ctca aATG GCTAATTTCATTGCAGAC
	NbSYS4-ns-Rev	aaa gaagac aa ctcg CGAAcc ACCAGTTTCACCCTTAGGAG
NbPS4R116A-GFP	NbProsys(R116A)_Q5_Fwd	CCCTGAAGGTgcgGCAAATGTTCC
	NbProsys(R116A)_Q5_R	ATTACAGGTGGCACATAATATTG
NbLSYR1A*	NbSYR1_Fwd	CACCGGTACC ATGTTCTTGTTTCTGGTTAATTGC
	NbSYR1_Rev	GTCAGCGGCC GCGCTTTCTTCTCTTTACATCTATGATGATTT
SlSYR1-GFP	SlSYR1fix-F1-Fwd	cacc gaagac aa ctca aATGTTCTTGTTTGATGTTGTTC
	SlSYR1fix-F1-Rev	aaa gaagac aa AAAC CAAACGAGGAAGTCGGCAAAGATTG
	SlSYR1fix-F2-Fwd	cacc gaagac aa GTTT CCCTTGATCTCAGTGGC
	SlSYR1fix-F2-Rev	aaa gaagac aa TTTT CCATTTTACTTGTGATTTTTTCAC
	SlSYR1fix-F3-Fwd	cacc gaagac aa AAAA CTTTGGCAGGTGTAATTAGTG
	SlSYR1fix-F3-Rev	aaa gaagac aa ctcg CGAA cc TAACTCGACAAGAGATCTTACTACATCCC
NtSYR1-GFP	KpnI-NtSYR1-Fwd	cacc ggtacc ATGTTCTTGCTTCTGGTTAATTGC
	XhoI-NtSYR1-Rev	cacc CTCGAG gc TTTCTTCTCTTTACATCTATGATTTAACTCG
L0 Golden gate validation	L0_backbone_Fwd	ctgacttgagcgtcgatttt
	L0_backbone_Rev	tcataacaagccatgaaaacc
L1 Golden gate validation	35s_check_Fwd	catttttacaacaattaccaacaac
	GFP_check_R	gaacttgtggccgtttac
pGM Gateway validation	pGm Fwd	gcgtttctacaaactcttcct
	pGm Rev	gagattttgagacacgggcca
pEG103 validation	35S Fwd	ACGCACAATCCCACTATC
	5'GFP rev	gaattgggacaactccagtg

### Sheet: Table S3
Table S2: Genomes used in this study
Species	Accession	Name	Used in Fig. 1A & S1	Used in Fig. 2C and S4	Used in S5	Source	Originating Paper
N. benthamiana	LAB	Nbe_v1.1_cds.fasta	X	X	X	https://nbenthamiana.jp/downloads	https://doi.org/10.1111/tpj.17178
N. benthamiana	LAB	Lab360			X	https://solgenomics.net/ftp/genomes/Nicotiana_benthamiana/LAB360/	https://doi.org/10.1038/s41477-023-01489-8
N. benthamiana	LAB	Niben v1.0.1			X	https://solgenomics.net/ftp/genomes/Nicotiana_benthamiana/annotation/Niben101/
N. benthamiana	LAB	Niben v2.6.1			X	https://solgenomics.net/ftp/genomes/Nicotiana_benthamianaV261/
N. benthamiana	QLD183	NbQld183.v103.gff3.CDS.fasta		X		https://solgenomics.net/ftp/genomes/Nicotiana_benthamiana/	https://doi.org/10.1038/s41477-023-01489-8
N. tabacum	K326	GCF_000715075.1_ASM71507v2_cds_from_genomic.fna	X	X		https://www.ncbi.nlm.nih.gov/datasets/genome/GCF_000715075.1/	https://doi.org/10.1038/s41597-024-02965-2
N. sylvestris		GCF_000393655.1_Nsyl_cds_from_genomic.fna.gz		X		https://www.ncbi.nlm.nih.gov/datasets/genome/GCF_000393655.1/	https://doi.org/10.1038/s41597-024-02965-2
N. attenuata		NIATTr2.an5.cds.fa		X		https://solgenomics.net/ftp/genomes/Nicotiana_attenuata/	https://doi.org/10.1073/pnas.1700073114
N. tomentosiformis		Ntom_ASAG01_NTOM.cds.annot.fna		X		https://solgenomics.net/ftp/genomes/Nicotiana_tomentosiformis/	https://doi.org/10.1186/gb-2013-14-6-r60
N. obtusifolia		Nobt_CDS.fasta		X		https://doi.org/10.6084/m9.figshare.30505763	https://doi.org/10.1038/s41597-026-07080-y
A. thaliana	Col0	TAIR10cds.fa	X	X		https://www.ensembl.org/genome/GCA_000001735.1	https://doi.org/10.1093/nar/gkr1090
S. tuberosum	DM 1-3 516 R44	Stuberosum_686_v6.1.cds.fa		X		https://data.jgi.doe.gov/refine-download/phytozome?organism=Stuberosum&phytozome_version=14&expanded=Phytozome-686	https://doi.org/10.1093/gigascience/giaa100
S. lycopersicum	M82	ITAG4.0	X	X		https://solgenomics.net/organism/Solanum_lycopersicum/genome	https://doi.org/10.1101/767764
